# A phospho-switch in the N-terminus of NRT2.1 affects nitrate uptake by controlling the interaction of NRT2.1 with NAR2.1

**DOI:** 10.1101/2020.01.08.898254

**Authors:** Zhi Li, Xu Na Wu, Aurore Jaquot, Larence Lejay, Waltraud X Schulze

## Abstract

NRT2.1 can be phosphorylated at five different sites within N- and C-terminus. Here, we provide a systematic functional characterization of phosphorylation at S21 and S28 within the N-terminus of NRT2.1. We used existing phosphoproteomic data sets of nitrate starvation and nitrate resupply to construct a site-specific correlation network identifying kinase candidates to phosphorylate NRT2.1. By this approach, we identified NITRATE UPTAKE REGULATORY KINASE 1 (AT5G49770) which itself was regulated by phosphorylation at S839 and S870 within its kinase domain. In the active state, when S839 was dephosphorylated and S870 was phosphorylated, NURK1 was found to interact with NRT2.1 at dephosphorylated S28. Upon that interaction, NURK1 can phosphorylate NRT2.1 at S21. Phosphorylation of NRT2.1 at S21 resulted in low interaction of NRT2.1 with its activator protein NAR2.1. By contrast, phosphorylation of NRT2.1 at S28 by a yet unknown kinase enhanced the interaction with NAR2.1, but inhibited the interaction with NURK1. We propose that serines S21 and S28 are involved in a phospho-switch mechanism and by which the interaction of NRT2.1 with its activator NAR2.1, and thus NRT2.1 activity, is modulated. NURK1 here was identified as the kinase affecting this phospho-switch through phosphorylation of NRT2.1 at S21 leading to inactivation of NRT2.1.
