## Supplementary Table 2 for "A phospho-switch in the N-terminus of NRT2.1 affects nitrate uptake by controlling the interaction of NRT2.1 with NAR2.1"

### Sheet: Sheet1
condition	NRT2.1 site	Partner protein	r	MAPMAN	DESCRIPTION	BINCODE	bin1	binshort
0.2mM	S11	at1g18390	0.975313	signalling.receptor kinases.wall associated kinase	ATP binding / kinase/ protein kinase/ protein serine/threonine kinase/ protein tyrosine kinase | chr1:6327463-6330098 FORWARD	30.2.25	30	30.2
5mM	S28	at1g18390	0.994229	signalling.receptor kinases.wall associated kinase	ATP binding / kinase/ protein kinase/ protein serine/threonine kinase/ protein tyrosine kinase | chr1:6327463-6330098 FORWARD	30.2.25	30	30.2
5mM	S28	at1g18390	-0.994497	signalling.receptor kinases.wall associated kinase	ATP binding / kinase/ protein kinase/ protein serine/threonine kinase/ protein tyrosine kinase | chr1:6327463-6330098 FORWARD	30.2.25	30	30.2
Nstarv	S11	at1g51800	0.996404	signalling.receptor kinases.leucine rich repeat I	leucine-rich repeat protein kinase, putative | chr1:19214148-19217970 FORWARD	30.2.1	30	30.2
0.2mM	S11	at1g51800	0.954082	signalling.receptor kinases.leucine rich repeat I	leucine-rich repeat protein kinase, putative | chr1:19214148-19217970 FORWARD	30.2.1	30	30.2
Nstarv	S11	at1g51800	0.908124	signalling.receptor kinases.leucine rich repeat I	leucine-rich repeat protein kinase, putative | chr1:19214148-19217970 FORWARD	30.2.1	30	30.2
Nstarv	S28	at1g51800	0.996884	signalling.receptor kinases.leucine rich repeat I	leucine-rich repeat protein kinase, putative | chr1:19214148-19217970 FORWARD	30.2.1	30	30.2
5mM	S28	at1g51800	0.91781	signalling.receptor kinases.leucine rich repeat I	leucine-rich repeat protein kinase, putative | chr1:19214148-19217970 FORWARD	30.2.1	30	30.2
Nstarv	S28	at1g51800	0.905653	signalling.receptor kinases.leucine rich repeat I	leucine-rich repeat protein kinase, putative | chr1:19214148-19217970 FORWARD	30.2.1	30	30.2
5mM	S11	at1g51850	0.936971	signalling.receptor kinases.leucine rich repeat I	leucine-rich repeat protein kinase, putative | chr1:19252847-19256783 REVERSE	30.2.1	30	30.2
Nstarv	S11	at1g51850	0.918801	signalling.receptor kinases.leucine rich repeat I	leucine-rich repeat protein kinase, putative | chr1:19252847-19256783 REVERSE	30.2.1	30	30.2
5mM	S11	at1g51850	-0.920033	signalling.receptor kinases.leucine rich repeat I	leucine-rich repeat protein kinase, putative | chr1:19252847-19256783 REVERSE	30.2.1	30	30.2
Nstarv	S28	at1g51850	0.9211	signalling.receptor kinases.leucine rich repeat I	leucine-rich repeat protein kinase, putative | chr1:19252847-19256783 REVERSE	30.2.1	30	30.2
5mM	S28	at1g51860	0.931831	signalling.receptor kinases.leucine rich repeat I	leucine-rich repeat protein kinase, putative | chr1:19257634-19261479 REVERSE	30.2.1	30	30.2
5mM	S11	at1g51880	-0.993859	signalling.receptor kinases.leucine rich repeat I	leucine-rich repeat protein kinase, putative | chr1:19270193-19274068 REVERSE	30.2.1	30	30.2
0.2mM	S28	at1g51880	0.992371	signalling.receptor kinases.leucine rich repeat I	leucine-rich repeat protein kinase, putative | chr1:19270193-19274068 REVERSE	30.2.1	30	30.2
5mM	S11	at1g53430	0.925737	signalling.receptor kinases.DUF 26	leucine-rich repeat family protein / protein kinase family protein | chr1:19935167-19941088 FORWARD	30.2.17	30	30.2
0.2mM	S28	at1g53430	-0.993894	signalling.receptor kinases.DUF 26	leucine-rich repeat family protein / protein kinase family protein | chr1:19935167-19941088 FORWARD	30.2.17	30	30.2
0.2mM	S28	at1g66880	-0.999501	signalling.receptor kinases.wall associated kinase	serine/threonine protein kinase family protein | chr1:24946928-24955611 FORWARD	30.2.25	30	30.2
5mM	S11	at1g73080	-0.999832	signalling.receptor kinases.leucine rich repeat XI	PEPR1 | PEPR1 (PEP1 receptor 1); ATP binding / kinase/ protein binding / protein serine/threonine kinase | chr1:27484513-27488201 FORWARD	30.2.11	30	30.2
5mM	S11	at3g02880	0.930097	signalling.receptor kinases.leucine rich repeat III	leucine-rich repeat transmembrane protein kinase, putative | chr3:634653-637284 FORWARD	30.2.3	30	30.2
5mM	S28	at3g02880	-0.986872	signalling.receptor kinases.leucine rich repeat III	leucine-rich repeat transmembrane protein kinase, putative | chr3:634653-637284 FORWARD	30.2.3	30	30.2
5mM	S28	at3g02880	-0.991487	signalling.receptor kinases.leucine rich repeat III	leucine-rich repeat transmembrane protein kinase, putative | chr3:634653-637284 FORWARD	30.2.3	30	30.2
0.2mM	S28	at3g02880	-0.999832	signalling.receptor kinases.leucine rich repeat III	leucine-rich repeat transmembrane protein kinase, putative | chr3:634653-637284 FORWARD	30.2.3	30	30.2
0.2mM	S28	at3g08680	-0.911223	signalling.receptor kinases.leucine rich repeat III	leucine-rich repeat transmembrane protein kinase, putative | chr3:2637592-2640838 FORWARD	30.2.3	30	30.2
0.2mM	S11	at3g13530	0.996157	signalling.MAP kinases.MAP3K, ste-like	MAPKKK7, MAP3KE1 | MAPKKK7; ATP binding / binding / kinase/ protein kinase/ protein serine/threonine kinase/ protein tyrosine kinase | chr3:4411688-4419320 REVERSE	30.6.1	30	30.6.1
5mM	S11	at3g13530	0.984299	signalling.MAP kinases.MAP3K, ste-like	MAPKKK7, MAP3KE1 | MAPKKK7; ATP binding / binding / kinase/ protein kinase/ protein serine/threonine kinase/ protein tyrosine kinase | chr3:4411688-4419320 REVERSE	30.6.1	30	30.6.1
5mM	S11	at3g13530	0.977196	signalling.MAP kinases.MAP3K, ste-like	MAPKKK7, MAP3KE1 | MAPKKK7; ATP binding / binding / kinase/ protein kinase/ protein serine/threonine kinase/ protein tyrosine kinase | chr3:4411688-4419320 REVERSE	30.6.1	30	30.6.1
5mM	S11	at3g13530	-0.968507	signalling.MAP kinases.MAP3K, ste-like	MAPKKK7, MAP3KE1 | MAPKKK7; ATP binding / binding / kinase/ protein kinase/ protein serine/threonine kinase/ protein tyrosine kinase | chr3:4411688-4419320 REVERSE	30.6.1	30	30.6.1
5mM	S28	at3g13530	0.920423	signalling.MAP kinases.MAP3K, ste-like	MAPKKK7, MAP3KE1 | MAPKKK7; ATP binding / binding / kinase/ protein kinase/ protein serine/threonine kinase/ protein tyrosine kinase | chr3:4411688-4419320 REVERSE	30.6.1	30	30.6.1
5mM	S11	at3g14350	0.938699	signalling.receptor kinases.leucine rich repeat V	SRF7 | SRF7 (STRUBBELIG-RECEPTOR FAMILY 7); ATP binding / protein binding / protein kinase/ protein serine/threonine kinase/ protein tyrosine kinase | chr3:4782757-4787236 REVERSE	30.2.5	30	30.2
5mM	S11	at3g14350	-0.939545	signalling.receptor kinases.leucine rich repeat V	SRF7 | SRF7 (STRUBBELIG-RECEPTOR FAMILY 7); ATP binding / protein binding / protein kinase/ protein serine/threonine kinase/ protein tyrosine kinase | chr3:4782757-4787236 REVERSE	30.2.5	30	30.2
Nstarv	S11	at3g14840	0.957989	signalling.receptor kinases.DUF 26	leucine-rich repeat family protein / protein kinase family protein | chr3:4988107-4994058 FORWARD	30.2.17	30	30.2
Nstarv	S28	at3g14840	0.959654	signalling.receptor kinases.DUF 26	leucine-rich repeat family protein / protein kinase family protein | chr3:4988107-4994058 FORWARD	30.2.17	30	30.2
0.2mM	S28	at3g14840	-0.930752	signalling.receptor kinases.DUF 26	leucine-rich repeat family protein / protein kinase family protein | chr3:4988107-4994058 FORWARD	30.2.17	30	30.2
0.2mM	S11	at3g17420	0.999701	signalling.kinase.RLCK.receptor like cytoplasmatic kinase V	GPK1 | GPK1; ATP binding / kinase/ protein kinase/ protein serine/threonine kinase | chr3:5959212-5962179 REVERSE	30.30.2.55	30	30.30.2
Nstarv	S11	at3g17420	0.908649	signalling.kinase.RLCK.receptor like cytoplasmatic kinase V	GPK1 | GPK1; ATP binding / kinase/ protein kinase/ protein serine/threonine kinase | chr3:5959212-5962179 REVERSE	30.30.2.55	30	30.30.2
5mM	S11	at3g17420	-0.904564	signalling.kinase.RLCK.receptor like cytoplasmatic kinase V	GPK1 | GPK1; ATP binding / kinase/ protein kinase/ protein serine/threonine kinase | chr3:5959212-5962179 REVERSE	30.30.2.55	30	30.30.2
0.2mM	S28	at3g17420	0.999615	signalling.kinase.RLCK.receptor like cytoplasmatic kinase V	GPK1 | GPK1; ATP binding / kinase/ protein kinase/ protein serine/threonine kinase | chr3:5959212-5962179 REVERSE	30.30.2.55	30	30.30.2
Nstarv	S28	at3g17420	0.911081	signalling.kinase.RLCK.receptor like cytoplasmatic kinase V	GPK1 | GPK1; ATP binding / kinase/ protein kinase/ protein serine/threonine kinase | chr3:5959212-5962179 REVERSE	30.30.2.55	30	30.30.2
0.2mM	S28	at3g20410	0.986232	signalling.calcium.calcium dependent protein kinases	CPK9 | CPK9 (calmodulin-domain protein kinase 9); calmodulin-dependent protein kinase/ kinase | chr3:7116201-7119121 FORWARD	30.3.1	30	30.3.1
0.2mM	S28	at3g20410	0.970882	signalling.calcium.calcium dependent protein kinases	CPK9 | CPK9 (calmodulin-domain protein kinase 9); calmodulin-dependent protein kinase/ kinase | chr3:7116201-7119121 FORWARD	30.3.1	30	30.3.1
5mM	S28	at3g20410	-0.929624	signalling.calcium.calcium dependent protein kinases	CPK9 | CPK9 (calmodulin-domain protein kinase 9); calmodulin-dependent protein kinase/ kinase | chr3:7116201-7119121 FORWARD	30.3.1	30	30.3.1
0.2mM	S11	at3g24550	0.987235	signalling.receptor kinases.proline extensin like	ATPERK1 | ATPERK1 (PROLINE EXTENSIN-LIKE RECEPTOR KINASE 1); ATP binding / protein kinase | chr3:8960258-8963568 FORWARD	30.2.22	30	30.2
5mM	S11	at3g24550	0.985508	signalling.receptor kinases.proline extensin like	ATPERK1 | ATPERK1 (PROLINE EXTENSIN-LIKE RECEPTOR KINASE 1); ATP binding / protein kinase | chr3:8960258-8963568 FORWARD	30.2.22	30	30.2
5mM	S11	at3g28450	0.99995	signalling.receptor kinases.leucine rich repeat X	leucine-rich repeat transmembrane protein kinase, putative | chr3:10667262-10669377 FORWARD	30.2.10	30	30.2
0.2mM	S11	at3g28450	0.938708	signalling.receptor kinases.leucine rich repeat X	leucine-rich repeat transmembrane protein kinase, putative | chr3:10667262-10669377 FORWARD	30.2.10	30	30.2
0.2mM	S11	at3g57530	0.952144	signalling.calcium.calcium dependent protein kinases	CPK32, ATCPK32, CDPK32 | CPK32 (CALCIUM-DEPENDENT PROTEIN KINASE 32); calcium-dependent protein kinase C/ calmodulin-dependent protein kinase/ kinase/ protein binding | chr3:21296554-21299591 REVERSE	30.3.1	30	30.3.1
0.2mM	S11	at3g58640	0.996648	signalling.MAP kinases.putative MAP3K, Raf-like	protein kinase family protein | chr3:21686743-21693831 REVERSE	30.6.2	30	30.6.2
5mM	S28	at3g58640	0.906418	signalling.MAP kinases.putative MAP3K, Raf-like	protein kinase family protein | chr3:21686743-21693831 REVERSE	30.6.2	30	30.6.2
0.2mM	S11	at3g63260	0.991776	signalling.MAP kinases.putative MAP3K, Raf-like	ATMRK1 | ATMRK1; kinase/ protein serine/threonine/tyrosine kinase | chr3:23372881-23375007 REVERSE	30.6.2	30	30.6.2
5mM	S11	at3g63260	0.974391	signalling.MAP kinases.putative MAP3K, Raf-like	ATMRK1 | ATMRK1; kinase/ protein serine/threonine/tyrosine kinase | chr3:23372881-23375007 REVERSE	30.6.2	30	30.6.2
Nstarv	S11	at3g63260	-0.935981	signalling.MAP kinases.putative MAP3K, Raf-like	ATMRK1 | ATMRK1; kinase/ protein serine/threonine/tyrosine kinase | chr3:23372881-23375007 REVERSE	30.6.2	30	30.6.2
Nstarv	S11	at3g63260	-0.988279	signalling.MAP kinases.putative MAP3K, Raf-like	ATMRK1 | ATMRK1; kinase/ protein serine/threonine/tyrosine kinase | chr3:23372881-23375007 REVERSE	30.6.2	30	30.6.2
0.2mM	S28	at3g63260	0.997517	signalling.MAP kinases.putative MAP3K, Raf-like	ATMRK1 | ATMRK1; kinase/ protein serine/threonine/tyrosine kinase | chr3:23372881-23375007 REVERSE	30.6.2	30	30.6.2
Nstarv	S28	at3g63260	-0.933901	signalling.MAP kinases.putative MAP3K, Raf-like	ATMRK1 | ATMRK1; kinase/ protein serine/threonine/tyrosine kinase | chr3:23372881-23375007 REVERSE	30.6.2	30	30.6.2
Nstarv	S28	at3g63260	-0.987367	signalling.MAP kinases.putative MAP3K, Raf-like	ATMRK1 | ATMRK1; kinase/ protein serine/threonine/tyrosine kinase | chr3:23372881-23375007 REVERSE	30.6.2	30	30.6.2
5mM	S28	at3g63260	-0.991224	signalling.MAP kinases.putative MAP3K, Raf-like	ATMRK1 | ATMRK1; kinase/ protein serine/threonine/tyrosine kinase | chr3:23372881-23375007 REVERSE	30.6.2	30	30.6.2
0.2mM	S28	at4g35230	0.949986	signalling.kinase.RLCK.brassinosteroid signalling kinase	BSK1 | BSK1 (BR-SIGNALING KINASE 1); ATP binding / binding / kinase/ protein kinase/ protein tyrosine kinase | chr4:16755112-16758091 REVERSE	30.30.2.1	30	30.30.2.1
Nstarv	S11	at5g01560	0.994978	signalling.receptor kinases.legume-lectin	LECRKA4.3 | LECRKA4.3 (LECTIN RECEPTOR KINASE A4.3); kinase | chr5:218138-220530 REVERSE	30.2.19	30	30.2
5mM	S11	at5g01560	-0.902587	signalling.receptor kinases.legume-lectin	LECRKA4.3 | LECRKA4.3 (LECTIN RECEPTOR KINASE A4.3); kinase | chr5:218138-220530 REVERSE	30.2.19	30	30.2
Nstarv	S28	at5g01560	0.994374	signalling.receptor kinases.legume-lectin	LECRKA4.3 | LECRKA4.3 (LECTIN RECEPTOR KINASE A4.3); kinase | chr5:218138-220530 REVERSE	30.2.19	30	30.2
Nstarv	S11	at5g12480	0.963992	signalling.calcium.calcium dependent protein kinases	CPK7 | CPK7 (calmodulin-domain protein kinase 7); ATP binding / calcium ion binding / calmodulin-dependent protein kinase/ kinase/ protein kinase/ protein serine/threonine kinase/ protein tyrosine kinase | chr5:4047515-4050533 REVERSE	30.3.1	30	30.3.1
Nstarv	S28	at5g12480	0.965535	signalling.calcium.calcium dependent protein kinases	CPK7 | CPK7 (calmodulin-domain protein kinase 7); ATP binding / calcium ion binding / calmodulin-dependent protein kinase/ kinase/ protein kinase/ protein serine/threonine kinase/ protein tyrosine kinase | chr5:4047515-4050533 REVERSE	30.3.1	30	30.3.1
5mM	S11	at5g14720	-0.952267	signalling.kinase.cytoplasmatic kinase	protein kinase family protein | chr5:4747860-4753592 REVERSE	30.30.1	30	30.30
5mM	S11	at5g14720	-0.981244	signalling.kinase.cytoplasmatic kinase	protein kinase family protein | chr5:4747860-4753592 REVERSE	30.30.1	30	30.30
0.2mM	S11	at5g14720	-0.999673	signalling.kinase.cytoplasmatic kinase	protein kinase family protein | chr5:4747860-4753592 REVERSE	30.30.1	30	30.30
0.2mM	S28	at5g14720	-0.913838	signalling.kinase.cytoplasmatic kinase	protein kinase family protein | chr5:4747860-4753592 REVERSE	30.30.1	30	30.30
0.2mM	S11	at5g16590	0.992601	signalling.receptor kinases.leucine rich repeat III	LRR1 | LRR1; ATP binding / kinase/ protein serine/threonine kinase | chr5:5431681-5434134 FORWARD	30.2.3	30	30.2
Nstarv	S11	at5g16590	-0.975576	signalling.receptor kinases.leucine rich repeat III	LRR1 | LRR1; ATP binding / kinase/ protein serine/threonine kinase | chr5:5431681-5434134 FORWARD	30.2.3	30	30.2
Nstarv	S11	at5g16590	-0.981185	signalling.receptor kinases.leucine rich repeat III	LRR1 | LRR1; ATP binding / kinase/ protein serine/threonine kinase | chr5:5431681-5434134 FORWARD	30.2.3	30	30.2
5mM	S28	at5g16590	0.986355	signalling.receptor kinases.leucine rich repeat III	LRR1 | LRR1; ATP binding / kinase/ protein serine/threonine kinase | chr5:5431681-5434134 FORWARD	30.2.3	30	30.2
5mM	S28	at5g16590	0.977311	signalling.receptor kinases.leucine rich repeat III	LRR1 | LRR1; ATP binding / kinase/ protein serine/threonine kinase | chr5:5431681-5434134 FORWARD	30.2.3	30	30.2
5mM	S28	at5g16590	-0.909641	signalling.receptor kinases.leucine rich repeat III	LRR1 | LRR1; ATP binding / kinase/ protein serine/threonine kinase | chr5:5431681-5434134 FORWARD	30.2.3	30	30.2
0.2mM	S28	at5g16590	-0.968615	signalling.receptor kinases.leucine rich repeat III	LRR1 | LRR1; ATP binding / kinase/ protein serine/threonine kinase | chr5:5431681-5434134 FORWARD	30.2.3	30	30.2
Nstarv	S28	at5g16590	-0.974271	signalling.receptor kinases.leucine rich repeat III	LRR1 | LRR1; ATP binding / kinase/ protein serine/threonine kinase | chr5:5431681-5434134 FORWARD	30.2.3	30	30.2
Nstarv	S28	at5g16590	-0.980036	signalling.receptor kinases.leucine rich repeat III	LRR1 | LRR1; ATP binding / kinase/ protein serine/threonine kinase | chr5:5431681-5434134 FORWARD	30.2.3	30	30.2
0.2mM	S11	at5g18500	0.999976	signalling.kinase.RLCK.receptor like cytoplasmatic kinase V	protein kinase family protein | chr5:6138489-6141630 FORWARD	30.30.2.55	30	30.30.2
Nstarv	S11	at5g19450	0.97565	signalling.calcium.calcium dependent protein kinases	CDPK19, CPK8 | CDPK19 (CALCIUM-DEPENDENT PROTEIN KINASE 19); ATP binding / calcium ion binding / calmodulin-dependent protein kinase/ kinase/ protein kinase/ protein serine/threonine kinase | chr5:6558426-6561534 REVERSE	30.3.1	30	30.3.1
Nstarv	S11	at5g19450	-0.918083	signalling.calcium.calcium dependent protein kinases	CDPK19, CPK8 | CDPK19 (CALCIUM-DEPENDENT PROTEIN KINASE 19); ATP binding / calcium ion binding / calmodulin-dependent protein kinase/ kinase/ protein kinase/ protein serine/threonine kinase | chr5:6558426-6561534 REVERSE	30.3.1	30	30.3.1
Nstarv	S28	at5g19450	0.97692	signalling.calcium.calcium dependent protein kinases	CDPK19, CPK8 | CDPK19 (CALCIUM-DEPENDENT PROTEIN KINASE 19); ATP binding / calcium ion binding / calmodulin-dependent protein kinase/ kinase/ protein kinase/ protein serine/threonine kinase | chr5:6558426-6561534 REVERSE	30.3.1	30	30.3.1
Nstarv	S28	at5g19450	-0.920391	signalling.calcium.calcium dependent protein kinases	CDPK19, CPK8 | CDPK19 (CALCIUM-DEPENDENT PROTEIN KINASE 19); ATP binding / calcium ion binding / calmodulin-dependent protein kinase/ kinase/ protein kinase/ protein serine/threonine kinase | chr5:6558426-6561534 REVERSE	30.3.1	30	30.3.1
5mM	S11	at5g24010	0.989588	signalling.receptor kinases.Catharanthus roseus-like RLK1	protein kinase family protein | chr5:8113795-8116615 FORWARD	30.2.16	30	30.2
5mM	S28	at5g49760	0.923093	signalling.receptor kinases.leucine rich repeat VIII.VIII-1	leucine-rich repeat family protein / protein kinase family protein | chr5:20216372-20221299 FORWARD	30.2.8.1	30	30.2
5mM	S28	at5g49770	-0.999948	signalling.receptor kinases.leucine rich repeat VIII.VIII-1	leucine-rich repeat transmembrane protein kinase, putative | chr5:20222669-20227267 FORWARD	30.2.8.1	30	30.2
0.2mM	S28	at5g49770	0.91115	signalling.receptor kinases.leucine rich repeat VIII.VIII-1	leucine-rich repeat transmembrane protein kinase, putative | chr5:20222669-20227267 FORWARD	30.2.8.1	30	30.2
Nstarv	S11	at5g58300	0.983274	signalling.receptor kinases.leucine rich repeat III	leucine-rich repeat transmembrane protein kinase, putative | chr5:23571879-23575084 FORWARD	30.2.3	30	30.2
0.2mM	S11	at5g58300	-0.903908	signalling.receptor kinases.leucine rich repeat III	leucine-rich repeat transmembrane protein kinase, putative | chr5:23571879-23575084 FORWARD	30.2.3	30	30.2
Nstarv	S28	at5g58300	0.984325	signalling.receptor kinases.leucine rich repeat III	leucine-rich repeat transmembrane protein kinase, putative | chr5:23571879-23575084 FORWARD	30.2.3	30	30.2
Nstarv	S11	at5g59680	0.983636	signalling.receptor kinases.leucine rich repeat I	leucine-rich repeat protein kinase, putative | chr5:24046792-24050801 FORWARD	30.2.1	30	30.2
Nstarv	S28	at5g59680	0.982563	signalling.receptor kinases.leucine rich repeat I	leucine-rich repeat protein kinase, putative | chr5:24046792-24050801 FORWARD	30.2.1	30	30.2
0.2mM	S11	at5g65700	0.944264	signalling.receptor kinases.leucine rich repeat XI	BAM1 | BAM1 (BARELY ANY MERISTEM 1); ATP binding / kinase/ protein serine/threonine kinase | chr5:26281757-26285247 FORWARD	30.2.11	30	30.2
